# Distinct proteomic and acylproteomic adaptations to succinate dehydrogenase loss in two cell contexts

**DOI:** 10.1101/2025.08.01.668168

**Authors:** Sherry X Zhou, Benjamin Madden, M Cristine Charlesworth, Taro Hitosugi, Judith Favier, L. James Maher

## Abstract

**Background:** The tricarboxylic acid (TCA) cycle and electron transport chain (ETC) are key metabolic pathways required for cellular ATP production. While loss of components in these pathways typically impairs cell survival, such defects can paradoxically promote tumorigenesis in certain cell types. One such example is loss of succinate dehydrogenase (SDH), which functions in both the TCA cycle and as Complex II of the ETC. Deleterious mutations in SDH subunits can cause pheochromocytoma and paraganglioma (PPGL), rare hereditary neuroendocrine tumors of chromaffin cells in the adrenal gland and the nerve ganglia, respectively. Why tumor formation upon SDH loss is limited to certain tissues remains unclear. We hypothesized that the metabolic and proteomic perturbations resulting from SDH loss are cell-type specific, favoring survival of chromaffin cells.

**Methods:** We comprehensively examined the proteomic, acetylproteomic, and succinylproteomic effects of SDH loss in two cell models, immortalized mouse chromaffin cells (imCCs) and immortalized mouse embryonic fibroblasts (iMEFs). Perturbations in metabolite levels were determined by mass spectrometry. Effects of SDH loss on fatty acid β-oxidation (FAO) were assessed by stable isotope tracing and pharmacologic inhibition.

**Results:** SDH-loss imCCs show significant upregulation of mitochondrial proteins, including TCA cycle and FAO enzymes, with pronounced downregulation of nuclear proteins. Both imCCs and iMEFs demonstrate significant energy deficiency upon SDH loss, but FAO activity is uniquely increased in SDH-loss imCCs. While SDH loss increases both lysine-reactive acetyl-CoA and succinyl-CoA, SDH-loss imCCs and iMEFs show disproportionate hyperacetylation but mixed succinylation. Surprisingly, SDH-loss imCCs, but not iMEFs, display disproportionate hypoacetylation and hyposuccinylation of mitochondrial proteins.

**Conclusions:** SDH loss differentially impacts the proteomes and acylproteomes of imCCs and iMEFs, with compartment-specific effects. These findings reveal cell type-specific adaptations to SDH loss. The plasticity of the response of imCCs may underlie the tissue-specific susceptibility to tumorigenesis and could illuminate therapeutic vulnerabilities of SDH-loss tumors.
