## Supplemental dataset 1 for "Distinct proteomic and acylproteomic adaptations to succinate dehydrogenase loss in two cell contexts"

### Sheet: Sheet1
imCC acetylation to total > 1.25			imCC acetylation to total < 0.8				iMEF acetylation to total > 1.25			iMEF acetylation to total < 0.8
Annotation Cluster 1	Enrichment Score: 32.804		Annotation Cluster 1	Enrichment Score: 18.712			Annotation Cluster 1	Enrichment Score: 26.264		Annotation Cluster 1	Enrichment Score: 5.068
Term	Fold Enrichment	B-H corrected p-value	Term	Fold Enrichment	B-H corrected p-value		Term	Fold Enrichment	B-H corrected p-value	Term	Fold Enrichment	B-H corrected p-value
GO:0002181~cytoplasmic translation	22.1758	7.41246e-53	GO:0005739~mitochondrion	4.48255	1.68235e-29		GO:0022626~cytosolic ribosome	33.2751	5.93493e-42	GO:0051015~actin filament binding	9.82119	1.64828e-06
GO:0005840~ribosome	17.0311	7.33734e-50	KW-0809~Transit peptide	6.239	1.94639e-22		GO:0002181~cytoplasmic translation	32.2852	1.22553e-39	GO:0015629~actin cytoskeleton	8.07956	1.36171e-05
GO:0006412~translation	13.9601	8.62239e-47	KW-0496~Mitochondrion	3.17086	1.14852e-14		R-MMU-156827~L13a-mediated translational silencing of Ceruloplasmin expression	16.4443	5.61408e-37	KW-0009~Actin-binding	5.05865	0.000173768
GO:1990904~ribonucleoprotein complex	11.2004	7.26844e-45	R-MMU-1430728~Metabolism	1.63763	0.000185366		R-MMU-72689~Formation of a pool of free 40S subunits	17.2119	3.15312e-36	GO:0003779~actin binding	5.92259	0.000362209
GO:0022626~cytosolic ribosome	19.4434	1.15028e-43					R-MMU-72613~Eukaryotic Translation Initiation	15.3388	4.04567e-36	GO:0030036~actin cytoskeleton organization	5.80028	0.0373406
Annotation Cluster 2	Enrichment Score: 19.098		Annotation Cluster 2	Enrichment Score: 18.044			Annotation Cluster 2	Enrichment Score: 12.771		Annotation Cluster 2	Enrichment Score: 3.989
Term	Fold Enrichment	B-H corrected p-value	Term	Fold Enrichment	B-H corrected p-value		Term	Fold Enrichment	B-H corrected p-value	Term	Fold Enrichment	B-H corrected p-value
R-MMU-72203~Processing of Capped Intron-Containing Pre-mRNA	4.73786	8.96553e-23	GO:0051015~actin filament binding	15.2387	1.22843e-28		GO:0005739~mitochondrion	3.92172	2.30144e-20	GO:0005777~peroxisome	17.0519	1.16406e-09
KW-0507~mRNA processing	4.6465	1.34667e-21	KW-0009~Actin-binding	7.8915	1.53696e-21		KW-0809~Transit peptide	6.20083	2.19389e-17	GO:0006635~fatty acid beta-oxidation	23.8893	6.2789e-05
GO:0071013~catalytic step 2 spliceosome	12.165	2.29258e-21	GO:0003779~actin binding	9.41723	3.44576e-20		GO:0005759~mitochondrial matrix	8.67901	3.95022e-12	KW-0576~Peroxisome	11.1158	6.44825e-07
GO:0016607~nuclear speck	5.67792	2.30991e-21	GO:0005856~cytoskeleton	4.25723	3.16594e-07		R-MMU-9837999~Mitochondrial protein degradation	8.91487	5.74365e-09	GO:0003988~acetyl-CoA C-acyltransferase activity	107.655	9.45569e-06
KW-0508~mRNA splicing	5.04695	2.32019e-20	KW-0206~Cytoskeleton	2.30178	7.96621e-07		KW-0496~Mitochondrion	2.45831	3.55701e-07	GO:0005782~peroxisomal matrix	30.356	5.73652e-05
Annotation Cluster 3	Enrichment Score: 15.952		Annotation Cluster 3	Enrichment Score: 7.049			Annotation Cluster 3	Enrichment Score: 6.616		Annotation Cluster 3	Enrichment Score: 3.732
Term	Fold Enrichment	B-H corrected p-value	Term	Fold Enrichment	B-H corrected p-value		Term	Fold Enrichment	B-H corrected p-value	Term	Fold Enrichment	B-H corrected p-value
GO:0005524~ATP binding	3.15289	6.05333e-22	GO:0061644~protein localization to CENP-A containing chromatin	66.5764	9.04692e-17		GO:0006099~tricarboxylic acid cycle	28.2495	1.45874e-07	GO:0030220~platelet formation	40.0417	0.00242327
GO:0016887~ATP hydrolysis activity	5.24349	6.59018e-17	GO:0043505~CENP-A containing nucleosome	46.0346	1.53839e-15		KW-0816~Tricarboxylic acid cycle	23.5217	1.65423e-07	GO:0030863~cortical cytoskeleton	25.2967	0.00116916
KW-0067~ATP-binding	1.97424	9.94231e-11	GO:0006334~nucleosome assembly	18.316	8.62457e-12		mmu00020:Citrate cycle (TCA cycle)	16.0067	2.24233e-06
KW-0547~Nucleotide-binding	1.77055	2.516e-10	GO:0000786~nucleosome	12.1919	1.33833e-12		R-MMU-1428517~Aerobic respiration and respiratory electron transport	3.76277	3.88283e-05
			GO:0030527~structural constituent of chromatin	12.805	1.63532e-09		mmu01210:2-Oxocarboxylic acid metabolism	11.7173	0.000603581
imCC succinylation to total > 1.25			imCC succinylation to total < 0.8				iMEF succinylation to total > 1.25			iMEF succinylation to total < 0.8
Annotation Cluster 1	Enrichment Score: 32.443		Annotation Cluster 1	Enrichment Score: 5.068			Annotation Cluster 1	Enrichment Score: 53.386		Annotation Cluster 1	Enrichment Score: 14.108
Term	Fold Enrichment	B-H corrected p-value	Term	Fold Enrichment	B-H corrected p-value		Term	Fold Enrichment	B-H corrected p-value	Term	Fold Enrichment	B-H corrected p-value
R-MMU-8953854~Metabolism of RNA	5.47834	3.61145e-72	GO:0051015~actin filament binding	9.82119	1.64828e-06		GO:0022626~cytosolic ribosome	32.7559	2.93251e-81	GO:0005739~mitochondrion	3.54552	1.24431e-23
KW-0508~mRNA splicing	6.86169	6.32492e-38	GO:0015629~actin cytoskeleton	8.07956	1.36171e-05		GO:0002181~cytoplasmic translation	32.5717	4.46537e-80	KW-0809~Transit peptide	3.7439	3.58243e-10
KW-0507~mRNA processing	6.00723	8.03128e-38	KW-0009~Actin-binding	5.05865	0.000173768		R-MMU-156827~L13a-mediated translational silencing of Ceruloplasmin expression	16.5903	4.05372e-75	KW-0496~Mitochondrion	2.05413	4.79865e-06
R-MMU-72203~Processing of Capped Intron-Containing Pre-mRNA	6.08723	2.83904e-37	GO:0003779~actin binding	5.92259	0.000362209		R-MMU-72706~GTP hydrolysis and joining of the 60S ribosomal subunit	16.4422	5.2491e-75
R-MMU-72163~mRNA Splicing - Major Pathway	6.84012	1.08632e-32	GO:0030036~actin cytoskeleton organization	5.80028	0.0373406		R-MMU-72689~Formation of a pool of free 40S subunits	17.5036	5.2491e-75
Annotation Cluster 2	Enrichment Score: 31.467		Annotation Cluster 2	Enrichment Score: 3.989			Annotation Cluster 2	Enrichment Score: 9.956		Annotation Cluster 2	Enrichment Score: 7.055
Term	Fold Enrichment	B-H corrected p-value	Term	Fold Enrichment	B-H corrected p-value		Term	Fold Enrichment	B-H corrected p-value	Term	Fold Enrichment	B-H corrected p-value
R-MMU-72613~Eukaryotic Translation Initiation	10.2852	6.80042e-43	GO:0005777~peroxisome	17.0519	1.16406e-09		GO:0005524~ATP binding	2.84301	8.49e-14	GO:0001725~stress fiber	11.4545	1.20209e-10
R-MMU-72737~Cap-dependent Translation Initiation	10.2852	6.80042e-43	GO:0006635~fatty acid beta-oxidation	23.8893	6.2789e-05		KW-0547~Nucleotide-binding	1.73016	1.98e-07	GO:0051015~actin filament binding	5.84538	8.76304e-07
GO:0022626~cytosolic ribosome	19.442	1.62237e-42	KW-0576~Peroxisome	11.1158	6.44825e-07		KW-0067~ATP-binding	1.7593	9.21e-06	GO:0015629~actin cytoskeleton	5.43136	2.54254e-07
GO:0002181~cytoplasmic translation	19.4464	4.66077e-41	GO:0003988~acetyl-CoA C-acyltransferase activity	107.655	9.45569e-06					GO:0003779~actin binding	4.22073	1.56505e-05
R-MMU-156827~L13a-mediated translational silencing of Ceruloplasmin expression	10.4658	3.51733e-41	GO:0005782~peroxisomal matrix	30.356	5.73652e-05					KW-0009~Actin-binding	3.59431	7.28351e-05
Annotation Cluster 3	Enrichment Score: 16.349		Annotation Cluster 3	Enrichment Score: 3.732			Annotation Cluster 3	Enrichment Score: 8.602		Annotation Cluster 3	Enrichment Score: 5.750
Term	Fold Enrichment	B-H corrected p-value	Term	Fold Enrichment	B-H corrected p-value		Term	Fold Enrichment	B-H corrected p-value	Term	Fold Enrichment	B-H corrected p-value
GO:0005524~ATP binding	3.22453	2.29871e-22	GO:0030220~platelet formation	40.0417	0.00242327		KW-0648~Protein biosynthesis	6.83325	1.52e-11	GO:0005524~ATP binding	2.81669	1.30204e-10
GO:0016887~ATP hydrolysis activity	5.17659	8.2048e-16	GO:0030863~cortical cytoskeleton	25.2967	0.00116916		GO:0003743~translation initiation factor activity	11.8913	1.36e-08	KW-0547~Nucleotide-binding	1.36452	0.0223795
KW-0547~Nucleotide-binding	1.86363	1.30129e-11					GO:0006413~translational initiation	12.1184	1.42e-07	KW-0067~ATP-binding	1.36847	0.0473232
KW-0067~ATP-binding	2.02922	2.30482e-11					GO:0016282~eukaryotic 43S preinitiation complex	25.0987	2.97e-08
							GO:0001732~formation of cytoplasmic translation initiation complex	29.3639	8.26e-07
