## Supplemental dataset 2 for "Distinct proteomic and acylproteomic adaptations to succinate dehydrogenase loss in two cell contexts"

### Sheet: Sheet1
Histone	Accession Numbers	Lysine site	Modification location	Acetylation	Succinylation
H1.0	P10922	K147	tail	no	yes
H1.1	P43275	K64	body	yes	yes
H1.1	P43275	K65	body	no	yes
H1.1	P43275	K91	body	no	yes
H1.1	P43275	K98	body	no	yes
H1.1	P43275	K110	body	no	yes
H1.1	P43275	K120	tail	yes	no
H1.1	P43275	K144	tail	yes	no
H1.2	P15864	K25	tail	yes	yes
H1.2	P15864	K26	tail	yes	no
H1.2	P15864	K33	tail	no	yes
H1.2	P15864	K45	body	no	yes
H1.2	P15864	K51	body	no	yes
H1.2	P15864	K62	body	yes	yes
H1.2	P15864	K63	body	yes	yes
H1.2	P15864	K74	body	no	yes
H1.2	P15864	K84	body	yes	no
H1.2	P15864	K105	body	yes	yes
H1.2	P15864	K116	tail	no	yes
H1.2	P15864	K128	tail	yes	yes
H1.2	P15864	K147	tail	no	yes
H1.2	P15864	K156	tail	no	yes
H1.2	P15864	K167	tail	no	yes
H1.2	P15864	K168	tail	yes	no
H1.3	P43277	K32	tail	yes	no
H1.3	P43277	K34	tail	no	yes
H1.3	P43277	K46	body	no	yes
H1.3	P43277	K52	body	no	yes
H1.3	P43277	K63	body	yes	yes
H1.3	P43277	K64	body	no	yes
H1.3	P43277	K75	body	yes	yes
H1.3	P43277	K85	body	yes	no
H1.3	P43277	K90	body	no	yes
H1.3	P43277	K97	body	no	yes
H1.3	P43277	K106	body	no	yes
H1.3	P43277	K119	tail	no	yes
H1.3	P43277	K129	tail	yes	yes
H1.3	P43277	K148	tail	no	yes
H1.3	P43277	K157	tail	no	yes
H1.3	P43277	K159	tail	no	yes
H1.3	P43277	K160	tail	no	yes
H1.3	P43277	K169	tail	yes	no
H1.4	P43274	K45	body	yes	yes
H1.4	P43274	K51	body	no	yes
H1.4	P43274	K62	body	no	yes
H1.4	P43274	K63	body	no	yes
H1.4	P43274	K74	body	yes	yes
H1.4	P43274	K84	body	yes	no
H1.4	P43274	K89	body	no	yes
H1.4	P43274	K96	body	no	yes
H1.4	P43274	K105	body	yes	yes
H1.4	P43274	K118	tail	no	yes
H1.4	P43274	K126	tail	yes	no
H1.4	P43274	K128	tail	no	yes
H1.4	P43274	K148	tail	yes	yes
H1.4	P43274	K156	tail	yes	yes
H1.4	P43274	K158	tail	no	yes
H1.4	P43274	K159	tail	no	yes
H1.4	P43274	K167	tail	no	yes
H1.4	P43274	K168	tail	yes	no
H1.5	P43276	K45	body	no	yes
H1.5	P43276	K51	body	no	yes
H1.5	P43276	K62	body	yes	yes
H1.5	P43276	K63	body	no	yes
H1.5	P43276	K74	body	no	yes
H1.5	P43276	K84	body	yes	no
H1.5	P43276	K89	body	yes	yes
H1.5	P43276	K96	body	no	yes
H1.5	P43276	K105	body	yes	yes
H1.5	P43276	K118	tail	no	yes
H1.5	P43276	K128	tail	no	yes
H1.5	P43276	K164	tail	no	yes
H1.5	P43276	K165	tail	yes	no
H1.5	P43276	K181	tail	yes	no
H2A type 1-F	Q8CGP5	K36	body	no	yes
H2A type 1-F	Q8CGP5	K95	body	no	yes
H2A type 1-F	Q8CGP5	K118	body	no	yes
H2A type 1-G	C0HKE5	K5	tail	yes	no
H2A type 1-G	C0HKE5	K9	tail	yes	no
H2A type 1-G	C0HKE5	K36	body	no	yes
H2A type 1-G	C0HKE5	K95	body	yes	yes
H2A type 1-G	C0HKE5	K118	body	no	yes
H2A type 2-A	Q6GSS7	K5	tail	yes	no
H2A type 2-A	Q6GSS7	K9	tail	yes	no
H2A type 2-A	Q6GSS7	K36	body	no	yes
H2A type 2-A	Q6GSS7	K95	body	yes	yes
H2A type 2-A	Q6GSS7	K99	body	no	yes
H2A type 2-A	Q6GSS7	K118	body	no	yes
H2A type 2-B	Q64522	K36	body	no	yes
H2A type 2-B	Q64522	K95	body	no	yes
H2A type 2-B	Q64522	K118	body	no	yes
H2A type 2-B	Q64522	K119	body	no	yes
H2A type 2-C	Q64523	K5	tail	yes	no
H2A type 2-C	Q64523	K9	tail	yes	no
H2A type 2-C	Q64523	K36	body	no	yes
H2A type 2-C	Q64523	K95	body	yes	yes
H2A type 2-C	Q64523	K99	body	no	yes
H2A type 2-C	Q64523	K118	body	no	yes
H2A type 2-C	Q64523	K119	body	no	yes
H2A.J	Q8R1M2	K5	tail	yes	no
H2A.J	Q8R1M2	K9	tail	yes	no
H2A.J	Q8R1M2	K95	body	yes	no
H2A.V	Q3THW5	K7	tail	yes	no
H2A.V	Q3THW5	K11	tail	yes	no
H2A.V	Q3THW5	K13	tail	yes	no
H2A.X	P27661	K5	tail	yes	no
H2A.X	P27661	K9	tail	yes	no
H2A.X	P27661	K36	body	no	yes
H2A.X	P27661	K95	body	yes	yes
H2A.X	P27661	K118	body	no	yes
H2A.X	P27661	K119	body	no	yes
H2A.X	P27661	K127	body	no	yes
H2A.X	P27661	K133	body	yes	yes
H2A.X	P27661	K134	body	yes	yes
H2A.Z	P0C0S6	K7	tail	yes	no
H2A.Z	P0C0S6	K11	tail	yes	no
H2A.Z	P0C0S6	K13	tail	yes	no
H2A.Z	P0C0S6	K101	body	no	yes
H2A.Z	P0C0S6	K115	body	no	yes
H2B type 1-B	Q64475	K11	tail	yes	yes
H2B type 1-B	Q64475	K12	tail	yes	no
H2B type 1-B	Q64475	K15	tail	yes	no
H2B type 1-B	Q64475	K16	tail	yes	no
H2B type 1-B	Q64475	K20	tail	yes	yes
H2B type 1-B	Q64475	K23	tail	yes	no
H2B type 1-B	Q64475	K24	tail	yes	no
H2B type 1-B	Q64475	K34	tail	no	yes
H2B type 1-B	Q64475	K43	body	yes	yes
H2B type 1-B	Q64475	K46	body	yes	yes
H2B type 1-B	Q64475	K57	body	no	yes
H2B type 1-B	Q64475	K85	body	yes	yes
H2B type 1-B	Q64475	K108	body	yes	yes
H2B type 1-B	Q64475	K116	body	no	yes
H2B type 1-B	Q64475	K120	body	yes	yes
H2B type 1-B	Q64475	K125	body	no	yes
H2B type 1-K	Q8CGP1	K11	tail	yes	yes
H2B type 1-K	Q8CGP1	K12	tail	yes	no
H2B type 1-K	Q8CGP1	K15	tail	yes	no
H2B type 1-K	Q8CGP1	K16	tail	yes	no
H2B type 1-K	Q8CGP1	K20	tail	yes	yes
H2B type 1-K	Q8CGP1	K23	tail	yes	no
H2B type 1-K	Q8CGP1	K24	tail	yes	no
H2B type 1-K	Q8CGP1	K34	tail	no	yes
H2B type 1-K	Q8CGP1	K43	body	yes	yes
H2B type 1-K	Q8CGP1	K46	body	yes	yes
H2B type 1-K	Q8CGP1	K57	body	no	yes
H2B type 1-K	Q8CGP1	K85	body	yes	yes
H2B type 1-K	Q8CGP1	K108	body	yes	yes
H2B type 1-K	Q8CGP1	K116	body	no	yes
H2B type 1-K	Q8CGP1	K120	body	yes	yes
H2B type 2-B	Q64525	K11	tail	yes	yes
H2B type 2-B	Q64525	K12	tail	yes	no
H2B type 2-B	Q64525	K15	tail	yes	no
H2B type 2-B	Q64525	K16	tail	yes	yes
H2B type 2-B	Q64525	K20	tail	yes	yes
H2B type 2-B	Q64525	K23	tail	yes	yes
H2B type 2-B	Q64525	K24	tail	yes	yes
H2B type 2-B	Q64525	K34	body	no	yes
H2B type 2-B	Q64525	K43	body	yes	yes
H2B type 2-B	Q64525	K46	body	yes	yes
H2B type 2-B	Q64525	K57	body	no	yes
H2B type 2-B	Q64525	K85	body	yes	yes
H2B type 2-B	Q64525	K108	body	yes	yes
H2B type 2-B	Q64525	K116	body	no	yes
H2B type 2-B	Q64525	K120	body	yes	yes
H2B type 2-B	Q64525	K125	body	no	yes
H2B type 2-E	Q64524	K11	tail	no	yes
H2B type 2-E	Q64524	K43	body	no	yes
H2B type 2-E	Q64524	K46	body	no	yes
H2B type 2-E	Q64524	K57	body	no	yes
H2B type 2-E	Q64524	K85	body	no	yes
H2B type 2-E	Q64524	K108	body	no	yes
H2B type 2-E	Q64524	K116	body	no	yes
H2B type 2-E	Q64524	K120	body	no	yes
H2B type 3-B	Q8CGP0	K11	tail	no	yes
H2B type 3-B	Q8CGP0	K43	body	no	yes
H2B type 3-B	Q8CGP0	K46	body	no	yes
H2B type 3-B	Q8CGP0	K57	body	no	yes
H2B type 3-B	Q8CGP0	K85	body	no	yes
H2B type 3-B	Q8CGP0	K108	body	no	yes
H2B type 3-B	Q8CGP0	K116	body	no	yes
H2B type 3-B	Q8CGP0	K120	body	no	yes
H2B.U	Q9D2U9	K11	tail	yes	no
H2B.U	Q9D2U9	K12	tail	yes	no
H2B.U	Q9D2U9	K15	tail	yes	no
H2B.U	Q9D2U9	K16	tail	yes	no
H2B.U	Q9D2U9	K20	tail	yes	no
H2B.U	Q9D2U9	K23	tail	yes	no
H2B.U	Q9D2U9	K46	body	yes	no
H2B.U	Q9D2U9	K85	body	yes	no
H2B.U	Q9D2U9	K108	body	yes	no
H2B.U	Q9D2U9	K120	body	yes	no
H3.1	P68433	K9	tail	yes	yes
H3.1	P68433	K14	tail	yes	yes
H3.1	P68433	K18	tail	yes	no
H3.1	P68433	K23	tail	yes	no
H3.1	P68433	K27	tail	yes	no
H3.1	P68433	K36	tail	yes	yes
H3.1	P68433	K37	tail	no	yes
H3.1	P68433	K56	body	no	yes
H3.1	P68433	K79	body	yes	yes
H3.1	P68433	K115	body	no	yes
H3.1	P68433	K122	body	no	yes
H3.2	P84228	K9	tail	yes	yes
H3.2	P84228	K14	tail	yes	yes
H3.2	P84228	K18	tail	yes	no
H3.2	P84228	K23	tail	yes	no
H3.2	P84228	K27	tail	yes	no
H3.2	P84228	K36	tail	yes	yes
H3.2	P84228	K37	tail	no	yes
H3.2	P84228	K56	body	no	yes
H3.2	P84228	K79	body	yes	yes
H3.2	P84228	K115	body	no	yes
H3.2	P84228	K122	body	no	yes
H3.3	P84244	K9	tail	yes	no
H3.3	P84244	K14	tail	yes	no
H3.3	P84244	K18	tail	yes	no
H3.3	P84244	K23	tail	yes	no
H3.3	P84244	K27	tail	yes	no
H3.3	P84244	K36	tail	yes	no
H3.3	P84244	K79	body	yes	no
H3.3C	P02301	K9	tail	no	yes
H3.3C	P02301	K14	tail	no	yes
H3.3C	P02301	K56	body	no	yes
H3.3C	P02301	K79	body	no	yes
H3.3C	P02301	K115	body	no	yes
H3.3C	P02301	K122	body	no	yes
H4	P62806	K5	tail	yes	yes
H4	P62806	K8	tail	yes	yes
H4	P62806	K12	tail	yes	yes
H4	P62806	K16	tail	yes	no
H4	P62806	K31	body	no	yes
H4	P62806	K59	body	yes	yes
H4	P62806	K77	body	yes	yes
H4	P62806	K79	body	no	yes
H4	P62806	K91	body	yes	yes
